# A novel transposable element in lampreys that is similar in sequence to *Tol2* of teleost fishes

**DOI:** 10.64898/2026.01.12.699174

**Authors:** Atsuo Iida, Manuel Ángel Pombal, Akihiko Koga, Eiichi Hondo

## Abstract

*Tol2* is one of the few DNA-based transposable elements that reside in vertebrate genomes and retain transposition activity. It was first identified in the medaka fish (*Oryzias latipes*) and subsequently in another species of the genus *Oryzias*, which belongs to the order Beloniformes. Transposable elements similar in sequence to *Tol2* also occur in several species of the order Cypriniformes, including the common carp. The low sequence variation of these elements relative to that of a nuclear gene provided evidence for past horizontal transfer events among host organisms. We collectively refer to *Tol2* and these related elements as the *Tol2* family. Here, we identified a novel transposable element in two European lamprey species (*Lampetra fluviatilis* and *L. planeri*), which we named *Tel2*. Lampreys belong to the jawless vertebrate lineage (infraphylum Agnatha), whereas all previously known host species of the *Tol2* family are jawed vertebrates (infraphylum Gnathostomata). The nucleotide sequence similarity between *Tol2* and *Tel2* was higher than that observed for the nuclear gene, indicating at least one horizontal transfer event between the two infraphyla. Thus, the *Tol2* family now includes *Tel2* as a new member. These results indicate that *Tol2* family elements have undergone multiple horizontal transfer events across a wide range of host organisms, including both jawless and jawed vertebrates. Because some members of this family still retain transposition activity, they provide an excellent and unique model for studying the role of horizontal transfer in the long-term persistence of DNA-based transposable elements.
