## Supplemental Information for "A novel transposable element in lampreys that is similar in sequence to *Tol2* of teleost fishes"

### Sheet: Table S1
Description	Scientific Name	Common Name	Max Score	Query Cover	Per. ident	Accession
Oryzias latipes transposon Tol2 DNA	Oryzias latipes	Japanese medaka	8647	1	100	D84375.2
Carassius auratus transposon Tgf2 putative transposase ORF1, putative transposase ORF2, putative transposase ORF3, and putative transposase ORF4 genes, complete cds	Carassius auratus	goldfish	7668	1	96.16	HM146132.1
Cloning vector pGBT-R14, complete sequence	Cloning vector pGBT-R14	NA	4933	0.72	100	HQ335167.1
Oryzias latipes transposon Tol2 DNA, partial sequence	Oryzias latipes	Japanese medaka	4626	0.55	99.34	LC646165.1
Lampetra fluviatilis genome assembly, chromosome: 27	Lampetra fluviatilis	European river lamprey	4196	0.86	96.1	OZ078430.1
Lampetra fluviatilis genome assembly, chromosome: 22	Lampetra fluviatilis	European river lamprey	4189	0.86	95.8	OZ078425.1
Lampetra planeri genome assembly, chromosome: 25	Lampetra planeri	European brook lamprey	4183	0.86	95.76	OZ078348.2
Lampetra planeri genome assembly, chromosome: 26	Lampetra planeri	European brook lamprey	4180	0.86	95.99	OZ078349.2
Synthetic construct clone pMini-Tol2_UAS-Venus, complete sequence	synthetic construct	NA	4117	0.59	100	OP243708.1
Lampetra planeri genome assembly, chromosome: 45	Lampetra planeri	European brook lamprey	4060	0.86	95.06	OZ078368.2
Lampetra fluviatilis genome assembly, chromosome: 53	Lampetra fluviatilis	European river lamprey	4054	0.86	95.02	OZ078456.1
Lampetra fluviatilis genome assembly, chromosome: 44	Lampetra fluviatilis	European river lamprey	3989	0.83	94.65	OZ078612.2
Lampetra fluviatilis genome assembly, chromosome: 41	Lampetra fluviatilis	European river lamprey	3989	0.83	94.65	OZ078444.1
Lampetra planeri genome assembly, chromosome: 1	Lampetra planeri	European brook lamprey	3746	0.86	96.34	OZ078324.2
Lampetra planeri genome assembly, chromosome: 44	Lampetra planeri	European brook lamprey	2748	0.83	97.29	OZ078367.2
PREDICTED: Oryzias latipes uncharacterized LOC111948401 (LOC111948401), transcript variant X2, mRNA	Oryzias latipes	Japanese medaka	2399	0.48	100	XM_023961229.1
PREDICTED: Amia ocellicauda probable polypeptide N-acetylgalactosaminyltransferase 8 (LOC136772031), transcript variant X2, mRNA	Amia ocellicauda	NA	2353	0.32	94.97	XM_066724701.1
PREDICTED: Amia ocellicauda probable polypeptide N-acetylgalactosaminyltransferase 8 (LOC136772031), transcript variant X1, mRNA	Amia ocellicauda	NA	2353	0.32	94.97	XM_066724700.1
PREDICTED: Amia ocellicauda probable polypeptide N-acetylgalactosaminyltransferase 8 (LOC136772031), transcript variant X3, mRNA	Amia ocellicauda	NA	2353	0.32	94.97	XM_066724702.1
PREDICTED: Oryzias latipes uncharacterized LOC111947663 (LOC111947663), transcript variant X2, mRNA	Oryzias latipes	Japanese medaka	2302	0.46	100	XM_023956729.1
PREDICTED: Oryzias latipes uncharacterized LOC111947448 (LOC111947448), transcript variant X2, mRNA	Oryzias latipes	Japanese medaka	2302	0.46	100	XM_023954975.1
PREDICTED: Oryzias latipes uncharacterized LOC111946816 (LOC111946816), transcript variant X2, mRNA	Oryzias latipes	Japanese medaka	2302	0.46	100	XM_023951293.1
PREDICTED: Oryzias latipes uncharacterized LOC111948216 (LOC111948216), transcript variant X2, mRNA	Oryzias latipes	Japanese medaka	2302	0.46	100	XM_023960195.1
PREDICTED: Oryzias latipes uncharacterized LOC111947447 (LOC111947447), transcript variant X2, mRNA	Oryzias latipes	Japanese medaka	2302	0.46	100	XM_023954977.1
PREDICTED: Oryzias latipes uncharacterized LOC111948414 (LOC111948414), transcript variant X2, mRNA	Oryzias latipes	Japanese medaka	2302	0.46	100	XM_023961393.1
PREDICTED: Oryzias latipes uncharacterized LOC111947815 (LOC111947815), transcript variant X2, mRNA	Oryzias latipes	Japanese medaka	2302	0.46	100	XM_023958009.1
PREDICTED: Oryzias latipes uncharacterized LOC111946597 (LOC111946597), transcript variant X2, mRNA	Oryzias latipes	Japanese medaka	2298	0.46	100	XM_023949971.1
PREDICTED: Oryzias latipes uncharacterized LOC111948659 (LOC111948659), transcript variant X2, mRNA	Oryzias latipes	Japanese medaka	2298	0.46	100	XM_023962662.1
PREDICTED: Oryzias latipes uncharacterized LOC111948022 (LOC111948022), transcript variant X2, mRNA	Oryzias latipes	Japanese medaka	2298	0.46	100	XM_023959279.1
PREDICTED: Oryzias latipes uncharacterized LOC111948253 (LOC111948253), transcript variant X2, mRNA	Oryzias latipes	Japanese medaka	2296	0.46	100	XM_023960335.1
PREDICTED: Oryzias latipes uncharacterized LOC111946918 (LOC111946918), transcript variant X2, mRNA	Oryzias latipes	Japanese medaka	2296	0.46	100	XM_023952278.1
PREDICTED: Amia ocellicauda uncharacterized LOC136722695 (LOC136722695), transcript variant X1, ncRNA	Amia ocellicauda	NA	2150	0.29	95.54	XR_010806384.1
Lampetra fluviatilis genome assembly, chromosome: 1	Lampetra fluviatilis	European river lamprey	2137	0.86	97.68	OZ078569.2
Lampetra fluviatilis genome assembly, chromosome: 1	Lampetra fluviatilis	European river lamprey	2137	0.86	97.68	OZ078404.1
Oryzias latipes transposon Tol2 tpase mRNA for transposase, complete cds	Oryzias latipes	Japanese medaka	2121	0.42	100	AB031080.1
Schizothorax curvilabiatus genome assembly, chromosome: 08	Schizothorax curvilabiatus	NA	2069	0.62	90.91	OZ404069.1
Schizothorax curvilabiatus genome assembly, chromosome: 08	Schizothorax curvilabiatus	NA	2037	0.6	90.55	OZ404118.1
Schizothorax curvilabiatus genome assembly, chromosome: 08	Schizothorax curvilabiatus	NA	2037	0.63	90.55	OZ404143.1
PREDICTED: Oryzias latipes uncharacterized LOC111948076 (LOC111948076), transcript variant X2, mRNA	Oryzias latipes	Japanese medaka	2028	0.41	99.91	XM_023959508.1
TPA_asm: Oryzias latipes strain Hd-rR, complete genome assembly, chromosome 1	Oryzias latipes	Japanese medaka	1971	0.51	99.91	HF933207.1
PREDICTED: Oryzias latipes uncharacterized LOC111946918 (LOC111946918), transcript variant X1, mRNA	Oryzias latipes	Japanese medaka	1962	0.54	100	XM_023952277.1
PREDICTED: Oryzias latipes uncharacterized LOC111946816 (LOC111946816), transcript variant X1, mRNA	Oryzias latipes	Japanese medaka	1962	0.54	100	XM_023951292.1
Oryzias latipes mRNA for Tol2 transposase, complete cds	Oryzias latipes	Japanese medaka	1962	0.46	100	AB032244.1
PREDICTED: Oryzias latipes uncharacterized LOC111948414 (LOC111948414), transcript variant X1, mRNA	Oryzias latipes	Japanese medaka	1962	0.54	100	XM_023961392.1
PREDICTED: Oryzias latipes uncharacterized LOC111946597 (LOC111946597), transcript variant X3, mRNA	Oryzias latipes	Japanese medaka	1962	0.5	100	XM_023949972.1
PREDICTED: Oryzias latipes uncharacterized LOC111948401 (LOC111948401), transcript variant X1, mRNA	Oryzias latipes	Japanese medaka	1962	0.54	100	XM_023961228.1
PREDICTED: Oryzias latipes uncharacterized LOC111947448 (LOC111947448), transcript variant X1, mRNA	Oryzias latipes	Japanese medaka	1962	0.54	100	XM_023954974.1
Cloning vector 10G-EGFP-BGH, complete sequence	Cloning vector 10G-EGFP-BGH	NA	1962	0.42	100	PP708881.1
PREDICTED: Oryzias latipes uncharacterized LOC111948401 (LOC111948401), transcript variant X3, mRNA	Oryzias latipes	Japanese medaka	1962	0.5	100	XM_023961230.1
Cloning vector pT3TS-Tol2, complete sequence	Cloning vector pT3TS-Tol2	NA	1962	0.42	100	HQ335172.1
PREDICTED: Oryzias latipes uncharacterized LOC111947663 (LOC111947663), transcript variant X3, mRNA	Oryzias latipes	Japanese medaka	1962	0.5	100	XM_023956730.1
PREDICTED: Oryzias latipes uncharacterized LOC111947815 (LOC111947815), transcript variant X1, mRNA	Oryzias latipes	Japanese medaka	1962	0.54	100	XM_023958008.1
PREDICTED: Oryzias latipes uncharacterized LOC111947448 (LOC111947448), transcript variant X3, mRNA	Oryzias latipes	Japanese medaka	1962	0.5	100	XM_023954976.1
PREDICTED: Oryzias latipes uncharacterized LOC111948022 (LOC111948022), transcript variant X3, mRNA	Oryzias latipes	Japanese medaka	1962	0.5	100	XM_023959280.1
PREDICTED: Oryzias latipes uncharacterized LOC111946816 (LOC111946816), transcript variant X3, mRNA	Oryzias latipes	Japanese medaka	1962	0.5	100	XM_023951294.1
PREDICTED: Oryzias latipes uncharacterized LOC111948022 (LOC111948022), transcript variant X1, mRNA	Oryzias latipes	Japanese medaka	1962	0.54	100	XM_023959278.1
PREDICTED: Oryzias latipes uncharacterized LOC111946918 (LOC111946918), transcript variant X3, mRNA	Oryzias latipes	Japanese medaka	1962	0.5	100	XM_023952279.1
PREDICTED: Oryzias latipes uncharacterized LOC111948659 (LOC111948659), transcript variant X1, mRNA	Oryzias latipes	Japanese medaka	1962	0.54	100	XM_023962661.1
PREDICTED: Oryzias latipes uncharacterized LOC111947447 (LOC111947447), transcript variant X1, mRNA	Oryzias latipes	Japanese medaka	1962	0.54	100	XM_023954973.1
Cloning vector T0ter-BGH, complete sequence	Cloning vector T0ter-BGH	NA	1962	0.42	100	PP708882.1
PREDICTED: Oryzias latipes uncharacterized LOC111947447 (LOC111947447), transcript variant X3, mRNA	Oryzias latipes	Japanese medaka	1962	0.5	100	XM_023954978.1
PREDICTED: Oryzias latipes uncharacterized LOC111948659 (LOC111948659), transcript variant X3, mRNA	Oryzias latipes	Japanese medaka	1962	0.5	100	XM_023962663.1
PREDICTED: Oryzias latipes uncharacterized LOC111948216 (LOC111948216), transcript variant X1, mRNA	Oryzias latipes	Japanese medaka	1962	0.54	100	XM_023960189.1
PREDICTED: Oryzias latipes uncharacterized LOC111948216 (LOC111948216), transcript variant X3, mRNA	Oryzias latipes	Japanese medaka	1962	0.5	100	XM_023960199.1
PREDICTED: Oryzias latipes uncharacterized LOC111948253 (LOC111948253), transcript variant X1, mRNA	Oryzias latipes	Japanese medaka	1962	0.54	100	XM_023960332.1
PREDICTED: Oryzias latipes uncharacterized LOC111946597 (LOC111946597), transcript variant X1, mRNA	Oryzias latipes	Japanese medaka	1962	0.53	100	XM_023949970.1
PREDICTED: Oryzias latipes uncharacterized LOC111948253 (LOC111948253), transcript variant X3, mRNA	Oryzias latipes	Japanese medaka	1962	0.5	100	XM_023960340.1
PREDICTED: Oryzias latipes uncharacterized LOC111948414 (LOC111948414), transcript variant X3, mRNA	Oryzias latipes	Japanese medaka	1962	0.5	100	XM_023961394.1
PREDICTED: Oryzias latipes uncharacterized LOC111947815 (LOC111947815), transcript variant X3, mRNA	Oryzias latipes	Japanese medaka	1962	0.5	100	XM_023958010.1
PREDICTED: Oryzias latipes uncharacterized LOC111947663 (LOC111947663), transcript variant X1, mRNA	Oryzias latipes	Japanese medaka	1962	0.54	100	XM_023956728.1
Oryzias latipes transposon Tol2 tpase mRNA for transposase, complete cds	Oryzias latipes	Japanese medaka	1962	0.5	100	AB031079.1
PREDICTED: Oryzias latipes uncharacterized LOC111948076 (LOC111948076), transcript variant X3, mRNA	Oryzias latipes	Japanese medaka	1956	0.5	99.91	XM_023959509.1
PREDICTED: Oryzias latipes uncharacterized LOC111948076 (LOC111948076), transcript variant X1, mRNA	Oryzias latipes	Japanese medaka	1956	0.54	99.91	XM_023959507.1
PREDICTED: Carassius auratus uncharacterized LOC113115371 (LOC113115371), mRNA	Carassius auratus	goldfish	1936	0.54	99.53	XM_026282899.1
Carassius auratus clone gfTP5 retrotransposon Tgf2 putative transposase mRNA, complete cds	Carassius auratus	goldfish	1930	0.41	99.44	JN886590.1
Carassius auratus clone gfTP1 retrotransposon Tgf2 putative transposase mRNA, complete cds	Carassius auratus	goldfish	1925	0.54	99.34	JN886586.1
Carassius auratus clone gfTP4 retrotransposon Tgf2 putative transposase mRNA, complete cds	Carassius auratus	goldfish	1925	0.4	99.34	JN886589.1
Carassius auratus clone gfTP2 retrotransposon Tgf2 putative transposase mRNA, complete cds	Carassius auratus	goldfish	1925	0.46	99.34	JN886587.1
Carassius auratus clone gfTP7 retrotransposon Tgf2 putative transposase mRNA, complete cds	Carassius auratus	goldfish	1925	0.4	99.34	JN886592.1
Carassius auratus clone gfTP6 retrotransposon Tgf2 putative transposase mRNA, complete cds	Carassius auratus	goldfish	1919	0.4	99.16	JN886591.1
Carassius auratus clone gfTP3 retrotransposon Tgf2 putative transposase mRNA, complete cds	Carassius auratus	goldfish	1914	0.45	99.15	JN886588.1
PREDICTED: Carassius gibelio E3 SUMO-protein ligase ZBED1-like (LOC128022828), mRNA	Carassius gibelio	silver crucian carp	1910	0.29	99.52	XM_052610607.1
PREDICTED: Lampetra planeri uncharacterized LOC144720088 (LOC144720088), ncRNA	Lampetra planeri	European brook lamprey	1849	0.48	98.12	XR_013585707.1
Lampetra fluviatilis genome assembly, chromosome: 68	Lampetra fluviatilis	European river lamprey	1845	0.81	94.97	OZ078636.2
Lampetra fluviatilis genome assembly, chromosome: 75	Lampetra fluviatilis	European river lamprey	1845	0.81	94.97	OZ078478.1
Lampetra planeri genome assembly, chromosome: 68	Lampetra planeri	European brook lamprey	1832	0.81	94.8	OZ078391.2
Carassius auratus auratus Tol2-like transposon DNA	Carassius auratus auratus	gold crucian carp	1783	0.21	99.9	LC159589.1
Rhynchocypris lagowskii Tol2-like transposon DNA	Rhynchocypris lagowskii	Amur minnow	1777	0.21	99.79	LC159597.1
Pseudaspius hakonensis Tol2-like transposon DNA	Pseudaspius hakonensis	big-scaled redfin	1722	0.21	98.76	LC159596.1
PREDICTED: Amia ocellicauda uncharacterized LOC136771010 (LOC136771010), ncRNA	Amia ocellicauda	NA	1700	0.44	95.74	XR_010822301.1
PREDICTED: Oryzias latipes uncharacterized LOC111948074 (LOC111948074), transcript variant X1, mRNA	Oryzias latipes	Japanese medaka	1677	0.37	99.78	XM_023959505.1
PREDICTED: Onychostoma macrolepis uncharacterized LOC131550559 (LOC131550559), ncRNA	Onychostoma macrolepis	NA	1663	0.63	92.99	XR_009273576.1
Schizothorax curvilabiatus genome assembly, chromosome: 18	Schizothorax curvilabiatus	NA	1531	0.76	93.15	OZ404153.1
Cobitis biwae Tol2-like transposon DNA	Cobitis biwae	NA	1522	0.21	95.04	LC159600.1
Cyprinus carpio Tol2-like transposon DNA	Cyprinus carpio	common carp	1491	0.21	94.44	LC159588.1
Niwaella delicata Tol2-like transposon DNA	Cobitis delicata	Ajime loach	1463	0.21	94.11	LC159601.1
TPA_asm: Oryzias latipes strain Hd-rR, complete genome assembly, chromosome 20	Oryzias latipes	Japanese medaka	1393	0.27	99.61	HF933226.1
Misgurnus anguillicaudatus Tol2-like transposon DNA	Misgurnus anguillicaudatus	oriental weatherfish	1375	0.21	92.36	LC159599.1
TPA_asm: Oryzias latipes strain Hd-rR, complete genome assembly, chromosome 22	Oryzias latipes	Japanese medaka	1336	0.23	99.86	HF933228.1
PREDICTED: Carassius gibelio uncharacterized LOC127944771 (LOC127944771), mRNA	Carassius gibelio	silver crucian carp	1319	0.33	99.45	XM_052541011.1
Table S1. List of subjects for the BLAST survey using the full-length Tol2 element.

### Sheet: Table S2
Haplotype	Copy ID	Species	Accession No.	Chromosome	Position	Legth (bp)	Homolog in L. planeri
PRJEB77186	Lf-1	Lampetra fluviatilis	OZ078594.2	26	10341348-10345379	4032	Lp-R4
PRJEB77186	Lf-2	Lampetra fluviatilis	OZ078613.2	45	1825177-1829157	3981	Lp-1
PRJEB77186	Lf-3	Lampetra fluviatilis	OZ078575.2	7	11589346-11603334	13989	Lp-2
PRJEB77186	Lf-4	Lampetra fluviatilis	OZ078577.2	9	14125682-14126922	1241	Lp-3
PRJEB77186	Lf-5	Lampetra fluviatilis	OZ078613.2	45	3593419-3594650	1232	Lp-5
PRJEB77186	Lf-6	Lampetra fluviatilis	OZ078649.2	81	509454-510683	1230	Lp-7
PRJEB77186	Lf-L1	Lampetra fluviatilis	OZ078569.2	1	19261866-19263949	2084	Lp-L1
PRJEB77186	Lf-L2	Lampetra fluviatilis	OZ078569.2	1	21568319-21570973	2655	Lp-L2
PRJEB77186	Lf-L3	Lampetra fluviatilis	OZ078593.2	25	1223594-1224107	514	Lp-L4
PRJEB77186	Lf-L4	Lampetra fluviatilis	OZ078593.2	25	1802053-1805080	3028	Lp-L5
PRJEB77186	Lf-L5	Lampetra fluviatilis	OZ078590.2	22	4451624-4452569	946	Lp-L3
PRJEB77186	Lf-L6	Lampetra fluviatilis	OZ078598.2	30	9820417-9821452	1036	Lp-L7
PRJEB77186	Lf-L7	Lampetra fluviatilis	OZ078613.2	45	547765-551374	3610	Lp-L8
PRJEB77186	Lf-L8	Lampetra fluviatilis	OZ078613.2	45	556963-560572	3610	Lp-L9
PRJEB77186	Lf-L9	Lampetra fluviatilis	OZ078628.2	60	978537-978860	324	Lp-L10
PRJEB77186	Lf-R1	Lampetra fluviatilis	OZ078569.2	1	11361666-11361979	314	Lp-R1
PRJEB77186	Lf-R2	Lampetra fluviatilis	OZ078569.2	1	21580997-21581340	344	Lp-R1
PRJEB77186	Lf-R3	Lampetra fluviatilis	OZ078593.2	25	1218682-1222268	3587	Lp-R3
PRJEB77186	Lf-R4	Lampetra fluviatilis	OZ078598.2	30	9821431-9821650	220	Lp-R5
PRJEB77186	Lf-R5	Lampetra fluviatilis	OZ078612.2	44	8295053-8298956	3904	Lp-R6
PRJEB77186	Lf-R6	Lampetra fluviatilis	OZ078636.2	68	3177464-3180490	3027	Lp-6
Table S2. List of Tel2 copies identified in the L. fluviatilis genome.

### Sheet: Table S3
Haplotype	Copy ID	Species	Accession No.	Chromosome	Position	Legth (bp)	Homolog in L. fluviatilis
PRJEB77190	Lp-1	Lampetra planeri	OZ078368.2	45	1931854-1935834	3981	Lf-2
PRJEB77190	Lp-2	Lampetra planeri	OZ078330.2	7	11638247-11639473	1227	Lf-3
PRJEB77190	Lp-3	Lampetra planeri	OZ078332.2	9	14306246-14307487	1242	Lf-4
PRJEB77190	Lp-4	Lampetra planeri	OZ078368.2	45	3064124-3065591	1468	No (OZ078613.2)
PRJEB77190	Lp-5	Lampetra planeri	OZ078368.2	45	3710834-3712065	1232	Lf-5
PRJEB77190	Lp-6	Lampetra planeri	OZ078391.2	68	2214746-2219736	4991	Lf-R6
PRJEB77190	Lp-7	Lampetra planeri	OZ193821.1	81	1038045-1039281	1237	Lf-6
PRJEB77190	Lp-L1	Lampetra planeri	OZ078324.2	1	21477025-21480761	3737	Lf-L1
PRJEB77190	Lp-L2	Lampetra planeri	OZ078324.2	1	19214242-19216325	2084	Lf-L2
PRJEB77190	Lp-L3	Lampetra planeri	OZ078345.2	22	4605839-4606873	1035	Lf-L5
PRJEB77190	Lp-L4	Lampetra planeri	OZ078348.2	25	1237936-1238428	493	Lf-L3
PRJEB77190	Lp-L5	Lampetra planeri	OZ078348.2	25	1822508-1825535	3028	Lf-L4
PRJEB77190	Lp-L6	Lampetra planeri	OZ078349.2	26	10379960-10380182	223	Not determined
PRJEB77190	Lp-L7	Lampetra planeri	OZ078353.2	30	9750178-9751213	1036	Lf-L6
PRJEB77190	Lp-L8	Lampetra planeri	OZ078368.2	45	512714-512939	226	Lf-L7
PRJEB77190	Lp-L9	Lampetra planeri	OZ078368.2	45	518504-522068	3565	Lf-L8
PRJEB77190	Lp-L10	Lampetra planeri	OZ078383.2	60	1401218-1401541	324	Lf-L9
PRJEB77190	Lp-R1	Lampetra planeri	OZ078324.2	1	11338230-11338543	314	Lf-R1
PRJEB77190	Lp-R2	Lampetra planeri	OZ078324.2	1	21484926-21485269	344	Lf-R2
PRJEB77190	Lp-R3	Lampetra planeri	OZ078348.2	25	1233024-1235629	2606	Lf-R3
PRJEB77190	Lp-R4	Lampetra planeri	OZ078349.2	26	10370996-10374818	3823	Lf-1
PRJEB77190	Lp-R5	Lampetra planeri	OZ078353.2	30	9751192-9751411	220	Lf-R4
PRJEB77190	Lp-R6	Lampetra planeri	OZ078367.2	44	8415192-8419085	3894	Lf-R5
Table S2. List of Tel2 copies identified in the L. planeri genome.

### Sheet: Table S4
Species	Copy ID	Strand	Start	Stop	Nucleotides	Frame
Lampetra fluviatilis	Lf-1	+	1424	2332	909	2
Lampetra fluviatilis	Lf-1	−	2480	2094	387	2
Lampetra fluviatilis	Lf-1	+	2598	2978	381	3
Lampetra fluviatilis	Lf-1	−	3100	2798	303	3
Lampetra fluviatilis	Lf-1	+	3244	3720	477	1
Lampetra fluviatilis	Lf-2	+	1423	2550	1128	1
Lampetra fluviatilis	Lf-2	+	3212	3598	387	2
Lampetra fluviatilis	Lf-3	+	2284	2874	591	1
Lampetra fluviatilis	Lf-3	+	2292	2816	525	3
Lampetra fluviatilis	Lf-3	−	2387	2010	378	2
Lampetra fluviatilis	Lf-3	−	3420	3070	351	1
Lampetra fluviatilis	Lf-3	+	4498	6441	1944	1
Lampetra fluviatilis	Lf-3	+	5255	5767	513	2
Lampetra fluviatilis	Lf-3	−	5450	4503	948	2
Lampetra fluviatilis	Lf-3	−	5482	5180	303	3
Lampetra fluviatilis	Lf-3	+	5768	6172	405	2
Lampetra fluviatilis	Lf-3	−	5869	5483	387	3
Lampetra fluviatilis	Lf-3	+	6442	6843	402	1
Lampetra fluviatilis	Lf-3	+	6844	7533	690	1
Lampetra fluviatilis	Lf-3	−	6959	6582	378	2
Lampetra fluviatilis	Lf-3	−	7499	7104	396	2
Lampetra fluviatilis	Lf-3	+	8988	9578	591	3
Lampetra fluviatilis	Lf-3	+	8996	9520	525	2
Lampetra fluviatilis	Lf-3	+	10917	11396	480	3
Lampetra fluviatilis	Lf-3	+	11428	11763	336	1
Lampetra fluviatilis	Lf-3	+	11700	12131	432	3
Lampetra fluviatilis	Lf-3	−	11926	11612	315	3
Lampetra fluviatilis	Lf-3	+	12321	12852	432	1
Lampetra fluviatilis	Lf-3	+	13020	13424	405	3
Lampetra fluviatilis	Lf-3	−	13116	12751	366	1
Lampetra fluviatilis	Lf-3	−	13205	11175	2031	2
Lampetra fluviatilis	Lf-4	+	285	668	384	3
Lampetra fluviatilis	Lf-5	+	116	442	327	2
Lampetra fluviatilis	Lf-6	+	124	657	534	1
Table S4. List of open reading frames of Tel2 copies in L. fluviatilis.

### Sheet: Table S5
Species	Copy ID	Strand	Start	Stop	Nucleotides	Frame
Lampetra planeri	Lp-1	+	1423	2550	1128	1
Lampetra planeri	Lp-1	+	3212	3598	387	2
Lampetra planeri	Lp-2	+	307	663	357	1
Lampetra planeri	Lp-3	+	286	669	384	1
Lampetra planeri	Lp-4	+	308	664	357	2
Lampetra planeri	Lp-5	+	116	442	327	2
Lampetra planeri	Lp-6	+	1969	2472	504	1
Lampetra planeri	Lp-6	−	2459	2148	312	1
Lampetra planeri	Lp-6	+	2507	3064	558	2
Lampetra planeri	Lp-6	−	2769	2455	315	3
Lampetra planeri	Lp-6	+	3774	4103	330	3
Lampetra planeri	Lp-6	−	4175	3846	330	1
Lampetra planeri	Lp-6	−	4207	3812	396	2
Lampetra planeri	Lp-6	+	4238	4678	441	2
Lampetra planeri	Lp-7	+	131	664	534	2
Table S4. List of open reading frames of Tel2 copies in L. planeri.

### Sheet: Table S6
Name	Species	Accession No.	Position
Tol2	Oryzias latipes	D84375	2096-3226
Tol2-cyp	Cyprinus carpio	NC_056600	25852523-25857236
tyrosinase	Oryzias latipes	NM_001104802	302-1924
tyrosinase	Cyprinus carpio	XM_042771590	144-1751
tyrosinase	Lampetra fluviatilis	XM_078877182	157-1872
tyrosinase	Lampetra planeri	XM_078615442	151-1866
Table S6. List of nucleotide sequences used in this study.

### Sheet: Table S7
Name	Accession No.	Strand	Position	Sequence
P1a	D84375.2	Forward	1-30	CAGAGGTGTAAAGTACTTGAGTAATTTTAC
P1b	D84375.2	Reverse	396-367	CTAATTTCCAGGTCAAGGTGCTGTGCATTG
P2a	D84375.2	Forward	1282-1311	CACCCTGTCATGTCAGCCTTACAGTCCTGT
P2b	D84375.2	Reverse	2259-2230	AGTTGCTTACTGCTGGAAGCATGGGTGGAG
P3a	D84375.2	Forward	2230-2259	CTCCACCCATGCTTCCAGCAGTAAGCAACT
P3b	D84375.2	Reverse	3229-3200	CACTTACATTGGAACCTCAAGAGAGGTGCA
P4a	D84375.2	Forward	4236-4265	GCATCGGCTGCCTGTGAGAGGCTTTTCAGC
P4b	D84375.2	Reverse	4682-4653	CAGAGGTGTAAAAAGTACTCAAAAATTTTA
Table S7. List of primers
